# A metagenomics pipeline reveals insertion sequence-driven evolution of the microbiota

**DOI:** 10.1101/2023.10.06.561241

**Authors:** Joshua M. Kirsch, Andrew J. Hryckowian, Breck A. Duerkop

## Abstract

Insertion sequence (IS) elements are mobile genetic elements in bacterial genomes that support adaptation. We developed a database of IS elements coupled to a computational pipeline that identifies IS element insertions in the microbiota. We discovered that diverse IS elements insert into the genomes of intestinal bacteria regardless of human host lifestyle. These insertions target bacterial accessory genes that aid in their adaptation to unique environmental conditions. Using IS expansion in *Bacteroides*, we show that IS activity leads to insertion “hot spots” in accessory genes. We show that IS insertions are stable and can be transferred between humans. Extreme environmental perturbations force IS elements to fall out of the microbiota and many fail to rebound following homeostasis. Our work shows that IS elements drive bacterial genome diversification within the microbiota and establishes a framework for understanding how strain level variation within the microbiota impacts human health.
