## Supplementary Table 1 for "A metagenomics pipeline reveals insertion sequence-driven evolution of the microbiota"

IS Family	# of IS elements
IS1	219
IS110	824
IS1182	951
IS1380	319
IS1595	463
IS1634	306
IS200/IS605	80
IS21	1245
IS256	1414
IS3	4354
IS30	909
IS4	1582
IS481	1044
IS5	3043
IS6	448
IS607	12
IS630	1210
IS66	762
IS701	567
IS91	58
IS982	475
ISAs1	378
ISAzo13	53
ISH3	6
ISKra4	67
ISL3	855
ISLre2	37
ISNCY	424
